# Computational modeling of VEGF-A signaling predicts lymphatic junction state

**DOI:** 10.64898/2026.10.14.759242

**Authors:** Yiping Jia, Silvia Gonzalez-Nieves, Simon Guignard, Vincenza Cifarelli, Stacey D. Finley

## Abstract

Lymphatic endothelial cell (LEC) junctions switch between continuous zippers and discontinuous buttons to control fluid, cell and lipid uptake, but how the strength and timing of signaling set junction state is unknown. Here we present, to our knowledge, the first mechanistic signaling model calibrated to LEC data, linking VEGF-A-induced activation of VEGFR2 homodimers and VEGFR2/VEGFR3 heterodimers to the balance of active RAC1 and RhoA, summarized as a predicted zippering propensity. Calibrated to human dermal LEC time courses and validated against independent receptor knockdowns, the model predicts that VEGF-A dose primarily determines how long zippering-favoring signaling lasts following stimulation, and it identifies which of the parameters related to RAC1-RhoA kinetics control this duration. Using single-cell transcriptomes from high-fat-diet-fed mice, the model predicts that obesity shortens this response in mesenteric capillary and epididymal collector LECs but prolongs it in epididymal capillary LECs. Tuning RAC1–RhoA kinetics restores baseline in each population but requires opposite adjustments, suggesting that targeting this axis must be context-specific.
