## Supplementary Data 1 for "Computational modeling of VEGF-A signaling predicts lymphatic junction state"

### Sheet: PSO runs
run	error	p1 (k_deg)	p2 (k_off1)	p3 (k_off2)	p4 (k4)	p5 (k9)	p6 (Vmax)	p7 (PI3K)	p8 (RAC1)
3	10.2866	0.0313159	0.0221961	0.038422	0.0827734	1.93435	0.263553	0.402627	0.250364
67	10.2866	0.0311542	0.022319	0.0387905	0.0821243	1.93155	0.264343	0.400291	0.250451
33	10.2867	0.0322759	0.0214694	0.0366658	0.0855251	1.94983	0.262126	0.413636	0.25102
34	10.2867	0.0327647	0.0211936	0.0359731	0.0860088	1.93125	0.264503	0.415699	0.251447
97	10.2869	0.033104	0.0209373	0.0353784	0.0871143	1.93067	0.264376	0.420681	0.251178
62	10.2872	0.0337368	0.0206954	0.0346829	0.0871681	1.94042	0.263927	0.42037	0.253301
29	10.2873	0.0342687	0.0203621	0.0339977	0.0876211	1.92302	0.266084	0.423167	0.252075
37	10.2875	0.0293787	0.0235717	0.0422838	0.0787521	1.94825	0.261339	0.387859	0.250412
63	10.2876	0.0344435	0.0201417	0.0334159	0.0893355	1.93308	0.264863	0.430245	0.25183
35	10.2876	0.0284266	0.0237222	0.0425653	0.0793959	1.91091	0.267312	0.387581	0.249992
65	10.2879	0.0312109	0.0228986	0.0397081	0.0777693	1.93345	0.265203	0.386193	0.248715
23	10.2881	0.0347094	0.0200706	0.0332689	0.0886178	1.87436	0.271788	0.42911	0.251106
24	10.2882	0.0282094	0.0245386	0.0442644	0.0771415	1.94836	0.261775	0.381246	0.250238
56	10.289	0.0342781	0.0194846	0.0322262	0.0921157	1.92737	0.268429	0.438678	0.252503
64	10.2895	0.0271753	0.0254981	0.0463071	0.0759817	1.92448	0.267263	0.374821	0.25204
8	10.2897	0.0295529	0.0245218	0.0434227	0.0744118	1.8939	0.267667	0.377063	0.248955
89	10.2899	0.0356474	0.0193743	0.0318295	0.0938969	1.90324	0.270401	0.452103	0.252098
73	10.2901	0.027708	0.0257996	0.0458131	0.0735655	1.89611	0.269044	0.368042	0.249643
82	10.2905	0.0263624	0.026132	0.047793	0.0727732	1.91412	0.26666	0.364471	0.250992
32	10.2909	0.0271453	0.0256614	0.046927	0.0727026	1.8603	0.274274	0.364679	0.249931
18	10.2913	0.0351731	0.0184321	0.0302752	0.096645	1.92498	0.265266	0.457311	0.251301
100	10.2919	0.0248046	0.0264932	0.050134	0.0726127	1.98773	0.258559	0.365974	0.248487
51	10.2928	0.0247522	0.0281027	0.051541	0.0702335	1.93471	0.263558	0.356866	0.250594
86	10.2936	0.0248673	0.0283157	0.0510534	0.0713523	1.97083	0.263143	0.364715	0.250752
77	10.2946	0.024463	0.0284818	0.0523584	0.067917	1.9607	0.257076	0.350103	0.246513
10	10.2956	0.0213957	0.0293233	0.0572343	0.0696272	1.94716	0.260687	0.355467	0.249065
19	10.2964	0.0237823	0.029637	0.0552962	0.0661907	1.89515	0.269955	0.345751	0.249272
41	10.2965	0.0244072	0.0290461	0.0540509	0.0658632	1.92066	0.267618	0.342939	0.249157
39	10.2966	0.0237577	0.0262837	0.0500931	0.0714773	1.96131	0.262445	0.348761	0.246889
45	10.2974	0.0203889	0.0309276	0.059425	0.0673847	1.98267	0.257971	0.347284	0.249346
53	10.2974	0.0213672	0.0294189	0.057156	0.0660417	1.96307	0.258664	0.341267	0.247273
42	10.298	0.0206783	0.0310634	0.0604391	0.0666884	1.91078	0.266053	0.348295	0.249673
75	10.2981	0.02386	0.0297941	0.0555191	0.06495	1.91018	0.265542	0.338556	0.246494
5	10.2981	0.0217631	0.0281079	0.0553029	0.0680395	1.93555	0.258517	0.351962	0.246887
7	10.2988	0.0190416	0.0313904	0.0619563	0.0671516	1.97844	0.259639	0.350141	0.250633
30	10.2989	0.0410748	0.0173234	0.0252901	0.10456	1.93608	0.263664	0.504424	0.252395
26	10.2991	0.0195894	0.0323564	0.0621025	0.0653629	1.95597	0.262204	0.345932	0.248182
25	10.2992	0.0220511	0.0313493	0.0582467	0.0643489	1.97665	0.256774	0.336852	0.24615
47	10.2995	0.0194837	0.0313665	0.0605326	0.0662716	1.92541	0.26179	0.339558	0.247575
74	10.2998	0.0189973	0.032967	0.0628772	0.0658086	1.93941	0.262317	0.347913	0.250334
13	10.2999	0.0206535	0.030901	0.0605925	0.0644626	1.94221	0.261359	0.344356	0.247681
68	10.3001	0.0188109	0.0331021	0.0625146	0.0655751	1.92748	0.263592	0.346412	0.247543
9	10.3005	0.0217501	0.0315254	0.0579213	0.0637041	1.92828	0.261654	0.332556	0.24496
72	10.3005	0.0205117	0.0319196	0.0604688	0.0637131	1.97434	0.260801	0.340925	0.246606
87	10.3007	0.0199403	0.0326134	0.0616533	0.0639918	2.00437	0.25203	0.335791	0.248006
85	10.301	0.0188291	0.0309878	0.0623251	0.0669856	2.05391	0.251331	0.346461	0.251398
49	10.3011	0.0186835	0.0327694	0.0631753	0.0632436	1.89903	0.267313	0.334104	0.247966
70	10.3013	0.0181462	0.0339361	0.0656605	0.0639096	1.95438	0.262739	0.341757	0.248698
84	10.3015	0.0175482	0.0331844	0.0654058	0.0637827	1.9551	0.261047	0.336106	0.250746
80	10.3016	0.0199866	0.0311084	0.0605437	0.0624993	1.92803	0.265828	0.33082	0.24573
21	10.302	0.0170245	0.0336373	0.0665453	0.0640616	1.88802	0.270373	0.340643	0.249055
57	10.3028	0.0185157	0.0332677	0.0636221	0.0619168	1.98497	0.254629	0.328349	0.246355
92	10.3029	0.0198069	0.0336391	0.0634156	0.0614487	1.92299	0.268379	0.33091	0.247901
58	10.303	0.0165956	0.0346192	0.06806	0.0633525	1.94614	0.260408	0.337047	0.250588
54	10.3042	0.0170036	0.0330625	0.0668372	0.0637812	1.97857	0.257912	0.340592	0.240835
38	10.3043	0.0177471	0.0334908	0.065531	0.0606484	1.93648	0.261148	0.323505	0.244929
46	10.3046	0.0145912	0.0348286	0.0703223	0.063557	1.95459	0.26275	0.339358	0.248879
28	10.3046	0.0168227	0.0340398	0.0660657	0.0620702	1.93946	0.26604	0.328951	0.244455
66	10.3053	0.0162582	0.0333361	0.0647751	0.0641116	1.88738	0.264056	0.335277	0.242246
2	10.3055	0.0167328	0.0359934	0.0686248	0.0613576	1.94438	0.265779	0.327993	0.252688
61	10.3056	0.0161291	0.0363685	0.0703891	0.0601868	1.93023	0.26445	0.327531	0.246977
76	10.3058	0.0154104	0.0359872	0.0704685	0.0609722	2.00961	0.251693	0.33155	0.24922
14	10.3059	0.0157616	0.0366798	0.0705605	0.0613935	1.97624	0.253376	0.334383	0.247769
94	10.3061	0.0139482	0.036521	0.0725936	0.0612842	1.93518	0.265363	0.329954	0.249525
98	10.3066	0.0150209	0.036582	0.0727336	0.0597255	1.9472	0.26178	0.328472	0.244534
69	10.3074	0.0130784	0.0380131	0.0757094	0.0613026	1.96065	0.260903	0.334826	0.246333
11	10.3076	0.0170385	0.0364697	0.0691243	0.0594538	1.90088	0.269058	0.321326	0.248903
1	10.3078	0.0220968	0.0347424	0.0616698	0.0601838	1.92606	0.263129	0.331247	0.250249
71	10.3081	0.0144329	0.0377302	0.0740902	0.0585424	1.92101	0.26743	0.326115	0.246736
16	10.3081	0.0158766	0.0351336	0.0697396	0.0598391	1.99853	0.248199	0.32133	0.241883
12	10.3083	0.016154	0.0366376	0.0712133	0.0582027	1.91719	0.269256	0.321361	0.251994
36	10.3087	0.0120397	0.0383301	0.0778462	0.0599722	1.95075	0.263096	0.329396	0.248812
78	10.309	0.0461338	0.0167831	0.0211747	0.107696	1.9096	0.268652	0.538659	0.258592
90	10.3091	0.0122187	0.0391601	0.0779639	0.0600631	1.97231	0.260494	0.333313	0.245778
99	10.3092	0.0158598	0.0368097	0.0711483	0.0580446	1.86894	0.269617	0.322021	0.240169
93	10.3096	0.0120386	0.0386506	0.0782077	0.0583474	1.95304	0.262606	0.323774	0.248177
27	10.3103	0.0111513	0.0401654	0.0801527	0.058698	1.93162	0.26643	0.327352	0.251509
43	10.3105	0.0118731	0.0400929	0.079795	0.058871	1.96006	0.261922	0.329075	0.245472
96	10.3106	0.0124988	0.0391361	0.0771507	0.0573378	1.94944	0.258099	0.321948	0.24373
22	10.3108	0.0136547	0.0399547	0.0769846	0.0574143	1.94252	0.263872	0.325112	0.25046
55	10.3113	0.0119516	0.0398651	0.0804037	0.0572155	1.92217	0.263547	0.32478	0.245665
6	10.3119	0.0116576	0.0400489	0.0807296	0.0570775	1.90937	0.263447	0.323208	0.246374
88	10.3119	0.0124719	0.0392298	0.0790112	0.0571124	1.96883	0.257557	0.319298	0.251939
50	10.3128	0.0093146	0.0417693	0.0840602	0.0575574	1.9904	0.258132	0.322706	0.2495
31	10.3134	0.00973373	0.0420181	0.0848573	0.0561808	1.93513	0.264378	0.321351	0.248865
83	10.3144	0.00940461	0.0420557	0.0862772	0.0568456	1.98253	0.258591	0.322349	0.250721
91	10.3148	0.0100387	0.0432015	0.0827409	0.0563705	1.89694	0.271733	0.323249	0.250648
60	10.316	0.00830084	0.0438971	0.08873	0.0550144	1.94233	0.261604	0.318352	0.249204
81	10.3163	0.00643201	0.044388	0.0912421	0.0560596	1.95967	0.262318	0.324459	0.250921
15	10.321	0.056	0.01655	0.0176426	0.0966433	1.92072	0.266434	0.533264	0.253458
40	10.321	0.056	0.0165008	0.0175577	0.097179	1.92631	0.265723	0.535697	0.253361
4	10.321	0.056	0.0167228	0.0178757	0.0954185	1.91995	0.26645	0.527245	0.253005
59	10.3211	0.056	0.0168025	0.0180358	0.0950327	1.93837	0.263616	0.525081	0.253122
17	10.3212	0.056	0.0168425	0.0180237	0.0952875	1.89592	0.270789	0.526942	0.254347
20	10.3216	0.056	0.0160658	0.0169198	0.100931	1.92634	0.264737	0.5533	0.252698
79	10.3227	0.056	0.0157329	0.0164339	0.104002	1.87749	0.274376	0.570593	0.256458
52	10.3435	0.056	0.0136236	0.0129492	0.128601	1.93656	0.266792	0.713517	0.253845
44	10.3974	0.056	0.0117346	0.0100905	0.181291	1.93215	0.268316	1	0.261876
48	10.3977	0.056	0.0116557	0.0100568	0.181232	1.92549	0.266442	1	0.260079
95	10.4004	0.00056	0.0603069	0.112539	0.0350622	1.96414	0.244863	0.257716	0.22031
